# Evidence for a mouse origin of the SARS-CoV-2 Omicron variant

**DOI:** 10.1101/2021.12.14.472632

**Authors:** Changshuo Wei, Ke-Jia Shan, Weiguang Wang, Shuya Zhang, Qing Huan, Wenfeng Qian

## Abstract

The rapid accumulation of mutations in the SARS-CoV-2 Omicron variant that enabled its outbreak raises questions as to whether its proximal origin occurred in humans or another mammalian host. Here, we identified 45 point mutations that Omicron acquired since divergence from the B.1.1 lineage. We found that the Omicron spike protein sequence was subjected to stronger positive selection than that of any reported SARS-CoV-2 variants known to evolve persistently in human hosts, suggesting the possibility of host-jumping. The molecular spectrum (*i*.*e*., the relative frequency of the twelve types of base substitutions) of mutations acquired by the progenitor of Omicron was significantly different from the spectrum for viruses that evolved in human patients, but was highly consistent with spectra associated with evolution in a mouse cellular environment. Furthermore, mutations in the Omicron spike protein significantly overlapped with SARS-CoV-2 mutations known to promote adaptation to mouse hosts, particularly through enhanced spike protein binding affinity for the mouse cell entry receptor. Collectively, our results suggest that the progenitor of Omicron jumped from humans to mice, rapidly accumulated mutations conducive to infecting that host, then jumped back into humans, indicating an inter-species evolutionary trajectory for the Omicron outbreak.
