## Supplemental Table S1 for "Evidence for a mouse origin of the SARS-CoV-2 Omicron variant"

### Sheet: Table S1
Table S1. Variants of coronaviruses isolated from five mammalian species used in this study
Virus	Host	NCBI ID	A>C	A>G	A>U	C>A	C>G	C>U	G>A	G>C	G>U	U>A	U>C	U>G
Bovine coronavirus	Bos taurus	DQ811784.2	1	1	0	0	0	0	0	1	0	0	1	0
Bovine coronavirus	Bos taurus	EF424615.1	1	4	0	2	0	15	6	1	5	2	10	0
Bovine coronavirus	Bos taurus	EF424616.1	0	2	0	2	0	5	1	0	2	1	4	0
Bovine coronavirus	Bos taurus	EF424617.1	0	0	0	0	0	0	0	0	0	0	0	0
Bovine coronavirus	Bos taurus	EF424618.1	0	0	0	0	0	0	0	0	0	0	0	0
Bovine coronavirus	Bos taurus	EF424619.1	0	3	1	1	0	6	3	0	0	0	4	0
Bovine coronavirus	Bos taurus	EF424620.1	0	0	0	0	0	0	0	0	0	0	0	0
Bovine coronavirus	Bos taurus	FJ938063.1	0	1	0	0	0	2	1	0	0	1	2	0
Bovine coronavirus	Bos taurus	FJ938064.1	0	0	0	0	0	0	0	0	0	0	0	0
Bovine coronavirus	Bos taurus	FJ938065.1	0	0	0	0	0	0	0	0	0	0	0	0
Bovine coronavirus	Bos taurus	FJ938066.1	2	4	0	2	0	21	3	1	6	4	15	1
Bovine coronavirus	Bos taurus	KU886219.1	7	30	10	8	0	88	26	3	25	6	80	16
Bovine coronavirus	Bos taurus	KX982264.1	2	4	3	1	1	17	5	1	1	4	16	0
Bovine coronavirus	Bos taurus	LC642814.1	4	22	13	5	1	52	22	1	21	8	59	8
Bovine coronavirus	Bos taurus	MG757138.1	1	2	2	3	0	15	2	3	3	1	13	3
Bovine coronavirus	Bos taurus	MG757139.1	1	0	0	0	0	0	0	0	0	0	0	1
Bovine coronavirus	Bos taurus	MG757140.1	1	0	0	0	0	0	0	0	0	0	0	0
Bovine coronavirus	Bos taurus	MG757141.1	0	0	0	0	0	0	0	0	0	0	0	0
Bovine coronavirus	Bos taurus	MG757142.1	0	2	1	0	0	0	1	0	0	0	1	0
Bovine coronavirus	Bos taurus	MH043952.1	2	10	5	0	0	34	12	5	6	3	22	3
Bovine coronavirus	Bos taurus	MH043953.1	3	7	5	3	1	39	6	1	9	2	38	9
Bovine coronavirus	Bos taurus	MH043954.1	0	1	1	1	0	7	0	0	0	1	5	1
Bovine coronavirus	Bos taurus	MH043955.1	3	6	0	1	1	15	3	2	2	4	11	5
Canine coronavirus	Canis lupus familiaris	GQ477367.1	53	140	57	26	9	157	80	9	27	46	247	36
Canine coronavirus	Canis lupus familiaris	JN856008.2	44	168	71	32	10	176	100	11	30	66	258	45
Canine coronavirus	Canis lupus familiaris	JQ404409.1	1	6	3	0	1	5	4	1	2	3	8	6
Canine coronavirus	Canis lupus familiaris	JQ404410.1	1	5	1	1	1	3	3	1	0	0	8	3
Canine coronavirus	Canis lupus familiaris	KC175339.1	190	456	311	113	54	514	310	58	112	314	539	161
Canine coronavirus	Canis lupus familiaris	KC175340.1	0	0	0	0	0	0	0	0	1	0	0	0
Canine coronavirus	Canis lupus familiaris	KC175341.1	0	0	0	0	0	2	0	0	1	0	0	0
Canine coronavirus	Canis lupus familiaris	KP981644.1	29	107	36	25	7	115	68	9	28	33	218	32
Canine coronavirus	Canis lupus familiaris	KY063616.1	0	0	0	0	0	0	0	0	0	0	0	0
Canine coronavirus	Canis lupus familiaris	KY063617.1	0	0	0	0	0	0	0	0	0	0	0	0
Canine coronavirus	Canis lupus familiaris	KY063618.2	0	0	0	0	0	0	0	0	0	0	0	0
Canine coronavirus	Canis lupus familiaris	MT906864.1	67	200	92	37	7	225	146	18	43	93	331	54
Canine coronavirus	Canis lupus familiaris	MT906865.1	38	131	49	20	8	172	76	10	33	61	264	39
Feline coronavirus	Felis catus	DQ010921.1	0	0	0	0	0	0	0	0	0	0	0	0
Feline coronavirus	Felis catus	FJ938051.1	0	0	0	0	0	0	0	0	0	0	0	0
Feline coronavirus	Felis catus	FJ938052.1	0	0	0	0	0	0	0	0	0	0	0	0
Feline coronavirus	Felis catus	FJ938053.1	0	16	2	1	0	12	13	0	3	4	26	4
Feline coronavirus	Felis catus	FJ938054.1	8	32	15	6	2	51	21	6	39	2	63	3
Feline coronavirus	Felis catus	FJ938055.1	0	0	0	0	0	0	0	0	0	0	0	0
Feline coronavirus	Felis catus	FJ938056.1	52	177	58	29	12	204	139	10	49	57	355	39
Feline coronavirus	Felis catus	FJ938057.1	0	0	0	0	0	0	0	0	0	0	0	0
Feline coronavirus	Felis catus	FJ938058.1	52	189	56	29	9	220	120	9	45	59	344	36
Feline coronavirus	Felis catus	FJ938059.1	0	0	0	0	0	0	0	0	0	0	0	0
Feline coronavirus	Felis catus	FJ938060.1	0	0	0	0	0	0	0	0	0	0	0	0
Feline coronavirus	Felis catus	FJ938061.1	0	0	0	0	0	0	0	0	0	0	0	0
Feline coronavirus	Felis catus	FJ938062.1	0	0	0	0	0	0	0	0	0	0	0	0
Feline coronavirus	Felis catus	GQ152141.1	0	0	0	0	0	0	0	0	0	0	0	0
Feline coronavirus	Felis catus	HQ012372.1	47	154	45	30	9	172	101	14	25	47	310	29
Feline coronavirus	Felis catus	HQ392469.1	43	161	59	42	8	207	131	10	32	61	318	40
Feline coronavirus	Felis catus	JN183882.1	28	135	35	29	3	138	78	8	31	36	237	28
Feline coronavirus	Felis catus	JN183883.1	56	184	43	44	12	168	152	12	32	67	328	42
Feline coronavirus	Felis catus	JQ408980.1	0	0	0	0	0	0	0	0	0	0	0	0
Feline coronavirus	Felis catus	JQ408981.1	0	0	0	0	0	0	0	0	0	0	0	0
Feline coronavirus	Felis catus	KC461235.1	0	0	0	0	0	0	0	0	0	0	0	0
Feline coronavirus	Felis catus	KC461236.1	0	0	0	0	0	0	0	0	0	0	0	0
Feline coronavirus	Felis catus	KC461237.1	0	0	0	0	0	0	0	0	0	0	0	0
Feline coronavirus	Felis catus	KF530123.1	40	137	41	28	4	135	106	12	25	37	243	22
Feline coronavirus	Felis catus	KP143507.1	0	0	0	0	0	1	0	0	0	0	0	0
Feline coronavirus	Felis catus	KP143508.1	1	1	2	0	0	4	3	0	3	0	7	0
Feline coronavirus	Felis catus	KP143509.1	0	1	0	0	0	0	2	0	0	0	0	1
Feline coronavirus	Felis catus	KP143510.1	1	2	0	2	1	0	2	0	1	0	2	0
Feline coronavirus	Felis catus	KP143511.1	2	1	0	0	0	3	2	0	0	0	0	0
Feline coronavirus	Felis catus	KP143512.1	0	0	0	0	0	0	0	0	0	0	0	0
Feline coronavirus	Felis catus	KU215419.1	0	0	0	0	0	0	0	0	0	0	0	0
Feline coronavirus	Felis catus	KU215420.1	0	0	0	0	0	0	0	0	0	0	0	0
Feline coronavirus	Felis catus	KU215421.1	0	0	0	0	0	0	0	0	0	0	0	0
Feline coronavirus	Felis catus	KU215422.1	0	0	0	0	0	0	0	0	0	0	0	0
Feline coronavirus	Felis catus	KU215423.1	0	0	0	0	0	0	0	0	0	0	0	0
Feline coronavirus	Felis catus	KU215424.1	0	0	0	0	0	0	0	0	0	0	0	0
Feline coronavirus	Felis catus	KU215425.1	0	0	0	0	0	0	0	0	0	0	0	0
Feline coronavirus	Felis catus	KU215426.1	0	0	0	0	0	0	0	0	0	0	0	0
Feline coronavirus	Felis catus	KU215427.1	0	0	0	0	0	0	0	0	0	0	0	0
Feline coronavirus	Felis catus	KU215428.1	0	0	0	0	0	0	0	0	0	0	0	0
Feline coronavirus	Felis catus	KX722529.1	39	155	54	22	11	168	124	19	24	60	337	29
Feline coronavirus	Felis catus	KX722530.1	56	215	68	40	14	219	152	20	45	79	407	42
Feline coronavirus	Felis catus	KY292377.1	48	157	43	40	6	174	109	7	23	49	323	32
Feline coronavirus	Felis catus	KY566209.1	0	6	2	1	0	3	3	0	1	2	10	0
Feline coronavirus	Felis catus	KY566210.1	3	7	5	1	0	9	8	0	2	2	17	3
Feline coronavirus	Felis catus	KY566211.1	3	2	3	4	2	11	8	1	4	0	14	3
Feline coronavirus	Felis catus	MG893511.1	0	0	0	0	0	0	0	0	0	0	0	0
Feline coronavirus	Felis catus	MN165107.1	0	0	0	0	0	0	0	0	0	0	0	0
Feline coronavirus	Felis catus	MT239439.1	0	0	0	0	0	0	0	0	0	0	0	0
Feline coronavirus	Felis catus	MT239440.1	33	180	55	33	8	183	126	14	40	70	318	39
Feline coronavirus	Felis catus	MT444152.1	40	170	59	28	10	169	124	8	47	56	351	34
Feline coronavirus	Felis catus	MW030108.1	0	0	0	0	0	0	0	0	0	0	0	0
Feline coronavirus	Felis catus	MW030109.1	0	0	0	0	0	0	0	0	0	0	0	0
Feline coronavirus	Felis catus	MW030110.1	0	0	0	0	0	0	0	0	0	0	0	0
Murine hepatitis virus	Mus musculus	AB551247.1	56	166	62	37	25	210	132	30	50	63	282	80
Murine hepatitis virus	Mus musculus	FJ647218.1	0	0	1	0	0	1	0	0	1	0	1	0
Murine hepatitis virus	Mus musculus	FJ647219.1	1	2	1	1	1	1	1	0	1	1	5	3
Murine hepatitis virus	Mus musculus	FJ647220.1	0	0	0	0	0	0	0	0	0	0	0	0
Murine hepatitis virus	Mus musculus	FJ647221.1	20	26	14	17	6	52	30	19	10	14	60	17
Murine hepatitis virus	Mus musculus	FJ647222.1	0	0	0	0	0	0	0	0	0	0	0	0
Murine hepatitis virus	Mus musculus	FJ647223.1	60	170	80	58	34	165	141	34	49	83	276	56
Murine hepatitis virus	Mus musculus	FJ647224.1	2	3	0	1	0	2	1	0	1	0	4	2
Murine hepatitis virus	Mus musculus	FJ647225.1	1	0	0	0	0	3	3	1	0	0	2	1
Murine hepatitis virus	Mus musculus	FJ647226.1	0	1	1	0	1	5	4	1	1	1	1	1
Murine hepatitis virus	Mus musculus	FJ647227.1	0	0	0	0	0	0	0	0	0	0	0	0
Murine hepatitis virus	Mus musculus	FJ884686.1	0	2	0	0	0	2	1	0	0	0	0	0
Murine hepatitis virus	Mus musculus	FJ884687.1	0	2	0	0	0	2	0	0	0	0	0	0
Murine hepatitis virus	Mus musculus	GU593319.1	59	163	86	52	35	216	150	41	52	93	283	73
Murine hepatitis virus	Mus musculus	MF618252.1	2	1	1	4	0	3	1	0	3	1	3	2
Murine hepatitis virus	Mus musculus	MF618253.1	6	12	14	3	0	14	24	1	0	48	51	2
Murine hepatitis virus	Mus musculus	MW620427.1	5	5	3	1	0	6	1	3	4	10	11	7
Porcine deltacoronavirus	Sus scrofa	KP757890.1	0	0	0	0	0	0	0	0	0	0	0	0
Porcine deltacoronavirus	Sus scrofa	KP757891.1	0	1	0	2	0	13	4	1	2	3	8	1
Porcine deltacoronavirus	Sus scrofa	KP757892.1	0	9	1	3	0	15	6	0	2	1	12	1
Porcine deltacoronavirus	Sus scrofa	KR131621.1	1	6	0	1	0	40	9	0	2	2	23	0
Porcine deltacoronavirus	Sus scrofa	KR150443.1	1	2	0	0	0	14	3	0	0	0	5	0
Porcine deltacoronavirus	Sus scrofa	KR265847.1	0	0	0	0	0	0	0	0	0	0	3	0
Porcine deltacoronavirus	Sus scrofa	KR265848.1	0	0	0	0	0	0	0	0	0	0	0	0
Porcine deltacoronavirus	Sus scrofa	KR265849.1	0	0	0	0	0	0	0	0	1	0	0	0
Porcine deltacoronavirus	Sus scrofa	KR265850.1	0	0	0	0	0	0	0	0	0	0	0	0
Porcine deltacoronavirus	Sus scrofa	KR265851.1	0	1	3	0	0	5	1	0	0	0	1	0
Porcine deltacoronavirus	Sus scrofa	KR265852.1	0	1	0	0	0	5	0	1	1	0	1	0
Porcine deltacoronavirus	Sus scrofa	KR265853.1	1	0	0	0	0	3	2	0	0	0	0	0
Porcine deltacoronavirus	Sus scrofa	KR265854.1	0	0	0	0	0	0	0	0	0	0	0	1
Porcine deltacoronavirus	Sus scrofa	KR265855.1	1	0	0	0	0	5	2	0	0	0	1	1
Porcine deltacoronavirus	Sus scrofa	KR265856.1	0	0	0	0	0	0	0	0	0	0	0	0
Porcine deltacoronavirus	Sus scrofa	KR265857.1	0	0	0	0	0	0	0	0	0	0	0	0
Porcine deltacoronavirus	Sus scrofa	KR265858.1	2	0	0	0	0	11	2	0	2	0	3	2
Porcine deltacoronavirus	Sus scrofa	KR265859.1	0	1	0	0	1	3	0	0	0	1	2	0
Porcine deltacoronavirus	Sus scrofa	KR265860.1	0	0	0	0	0	0	1	0	0	0	0	0
Porcine deltacoronavirus	Sus scrofa	KR265861.1	0	0	0	0	0	0	0	0	0	0	0	0
Porcine deltacoronavirus	Sus scrofa	KR265862.1	0	1	0	0	0	2	0	0	0	0	2	0
Porcine deltacoronavirus	Sus scrofa	KR265863.1	0	0	0	0	0	1	0	0	1	1	2	0
Porcine deltacoronavirus	Sus scrofa	KR265864.1	0	3	0	0	1	5	2	0	2	0	0	0
Porcine deltacoronavirus	Sus scrofa	KR265865.1	0	3	0	2	0	7	3	1	2	1	3	0
Porcine deltacoronavirus	Sus scrofa	KT021234.1	5	17	7	3	1	46	10	3	2	6	35	5
Porcine deltacoronavirus	Sus scrofa	KT266822.1	3	9	1	2	1	24	8	3	3	2	26	0
Porcine deltacoronavirus	Sus scrofa	KT336560.1	0	3	0	1	0	2	0	0	1	0	3	0
Porcine deltacoronavirus	Sus scrofa	KU051641.1	0	0	0	0	0	0	0	0	0	0	0	0
Porcine deltacoronavirus	Sus scrofa	KU051649.1	0	0	1	1	0	1	0	0	0	1	3	0
Porcine deltacoronavirus	Sus scrofa	KU981059.1	0	1	0	1	0	6	2	0	1	0	2	0
Porcine deltacoronavirus	Sus scrofa	KU984334.1	0	0	0	0	0	1	0	0	1	0	3	0
Porcine deltacoronavirus	Sus scrofa	KX022602.1	0	0	0	0	0	7	0	1	1	0	0	0
Porcine deltacoronavirus	Sus scrofa	KX022603.1	0	2	1	0	0	8	1	1	0	0	2	0
Porcine deltacoronavirus	Sus scrofa	KX022604.1	0	2	1	1	0	7	1	0	0	0	3	0
Porcine deltacoronavirus	Sus scrofa	KX022605.1	0	1	0	0	0	4	0	0	1	0	2	0
Porcine deltacoronavirus	Sus scrofa	KX118627.1	0	0	0	0	0	6	0	0	0	2	4	0
Porcine deltacoronavirus	Sus scrofa	KX361343.1	0	0	1	0	0	2	1	2	0	1	1	2
Porcine deltacoronavirus	Sus scrofa	KX361344.1	3	1	0	2	1	5	1	1	1	0	1	0
Porcine deltacoronavirus	Sus scrofa	KX361345.1	10	7	7	5	3	17	11	6	9	11	23	5
Porcine deltacoronavirus	Sus scrofa	KX834351.1	1	2	0	1	0	2	1	0	0	0	2	0
Porcine deltacoronavirus	Sus scrofa	KX834352.1	0	0	0	0	0	0	0	0	0	0	0	0
Porcine deltacoronavirus	Sus scrofa	KX998969.1	0	0	0	0	0	0	0	0	0	0	0	0
Porcine deltacoronavirus	Sus scrofa	KY065120.1	4	4	2	2	0	42	9	0	3	4	35	3
Porcine deltacoronavirus	Sus scrofa	KY293677.1	1	2	0	0	1	0	1	0	0	1	5	0
Porcine deltacoronavirus	Sus scrofa	KY293678.1	0	5	2	0	0	3	2	0	0	2	13	0
Porcine deltacoronavirus	Sus scrofa	KY354363.1	0	0	0	0	0	0	0	0	0	0	0	0
Porcine deltacoronavirus	Sus scrofa	KY354364.1	0	0	0	0	0	0	0	0	0	0	0	0
Porcine deltacoronavirus	Sus scrofa	KY363867.1	4	9	5	3	4	63	9	3	11	9	43	3
Porcine deltacoronavirus	Sus scrofa	KY363868.1	0	2	0	0	0	3	0	0	0	0	1	0
Porcine deltacoronavirus	Sus scrofa	KY364365.1	0	0	0	0	0	0	0	0	0	0	0	0
Porcine deltacoronavirus	Sus scrofa	KY513724.1	4	8	1	3	1	57	20	3	4	6	36	3
Porcine deltacoronavirus	Sus scrofa	KY513725.1	3	18	3	2	3	63	19	3	7	7	40	6
Porcine deltacoronavirus	Sus scrofa	KY926512.1	5	13	4	2	2	58	21	2	8	1	23	0
Porcine deltacoronavirus	Sus scrofa	LC260038.1	0	0	0	0	0	4	0	0	0	0	0	0
Porcine deltacoronavirus	Sus scrofa	LC260039.1	0	0	0	0	0	0	0	0	0	0	0	0
Porcine deltacoronavirus	Sus scrofa	LC260040.1	0	0	0	0	0	1	0	0	0	0	0	0
Porcine deltacoronavirus	Sus scrofa	LC260041.1	0	0	0	0	0	0	0	0	0	0	0	1
Porcine deltacoronavirus	Sus scrofa	LC260042.1	0	0	0	0	0	4	0	0	2	2	1	0
Porcine deltacoronavirus	Sus scrofa	LC260043.1	0	1	0	0	0	7	2	0	3	2	4	0
Porcine deltacoronavirus	Sus scrofa	LC260044.1	0	0	0	0	0	2	0	0	1	1	5	0
Porcine deltacoronavirus	Sus scrofa	LC260045.1	1	7	1	7	2	32	10	1	9	5	32	1
Porcine deltacoronavirus	Sus scrofa	MF041982.1	0	3	0	1	0	10	4	0	1	0	9	0
Porcine deltacoronavirus	Sus scrofa	MF095123.1	3	20	3	7	1	54	19	3	4	7	35	4
Porcine deltacoronavirus	Sus scrofa	MF280390.1	1	1	1	1	0	8	2	0	1	1	6	0
Porcine deltacoronavirus	Sus scrofa	MF431742.1	1	3	2	1	1	25	8	0	6	2	14	2
Porcine deltacoronavirus	Sus scrofa	MF431743.1	1	0	0	0	1	5	0	0	0	0	1	0
Porcine deltacoronavirus	Sus scrofa	MF642322.1	1	0	1	1	1	0	0	0	1	0	1	0
Porcine deltacoronavirus	Sus scrofa	MF642323.1	6	3	1	4	4	7	2	3	3	1	6	0
Porcine deltacoronavirus	Sus scrofa	MF642324.1	6	3	5	5	7	5	2	6	5	8	8	2
Porcine deltacoronavirus	Sus scrofa	MF642325.1	5	2	12	4	12	10	1	4	5	9	11	3
Porcine deltacoronavirus	Sus scrofa	MF948005.1	1	12	1	3	3	32	15	3	1	2	39	2
Porcine deltacoronavirus	Sus scrofa	MG242062.1	3	6	1	3	0	14	4	0	1	0	5	0
Porcine deltacoronavirus	Sus scrofa	MG832584.1	0	4	0	2	1	32	2	0	0	1	10	0
Porcine deltacoronavirus	Sus scrofa	MG837130.1	0	0	0	0	0	0	0	0	0	0	0	0
Porcine deltacoronavirus	Sus scrofa	MG837131.1	0	0	0	0	0	0	0	0	0	0	0	0
Porcine deltacoronavirus	Sus scrofa	MH025762.1	0	0	0	0	0	0	0	0	0	0	0	0
Porcine deltacoronavirus	Sus scrofa	MH025763.1	0	0	0	0	0	0	0	0	0	0	0	0
Porcine deltacoronavirus	Sus scrofa	MH025764.1	0	0	0	0	0	0	0	0	0	0	0	0
Porcine deltacoronavirus	Sus scrofa	MH118331.1	0	0	0	0	0	0	0	0	0	0	0	0
Porcine deltacoronavirus	Sus scrofa	MH118332.1	0	0	0	0	0	0	0	0	0	0	0	0
Porcine deltacoronavirus	Sus scrofa	MH118333.1	0	0	0	0	0	0	0	0	0	0	0	0
Porcine deltacoronavirus	Sus scrofa	MH708123.1	0	0	0	0	0	0	0	0	0	0	0	0
Porcine deltacoronavirus	Sus scrofa	MH708124.1	0	0	0	0	0	0	0	0	0	1	1	0
Porcine deltacoronavirus	Sus scrofa	MH708125.1	0	1	0	0	0	0	0	0	0	0	0	0
Porcine deltacoronavirus	Sus scrofa	MH715491.1	2	0	0	1	0	18	4	0	3	2	11	1
Porcine deltacoronavirus	Sus scrofa	MK005882.1	0	0	0	0	0	0	0	0	0	0	0	0
Porcine deltacoronavirus	Sus scrofa	MK211169.1	0	0	0	0	0	0	0	0	0	0	0	0
Porcine deltacoronavirus	Sus scrofa	MK330604.1	0	0	0	0	0	0	0	0	0	0	0	0
Porcine deltacoronavirus	Sus scrofa	MK330605.1	0	0	0	0	0	0	0	0	0	0	0	0
Porcine deltacoronavirus	Sus scrofa	MK355396.1	2	5	0	0	0	23	7	1	1	3	17	0
Porcine deltacoronavirus	Sus scrofa	MK359104.1	3	10	0	8	1	51	17	1	8	9	59	0
Porcine deltacoronavirus	Sus scrofa	MK572803.1	0	5	0	0	1	9	4	1	2	1	4	0
Porcine deltacoronavirus	Sus scrofa	MK625638.1	0	0	0	0	0	0	0	0	0	0	0	0
Porcine deltacoronavirus	Sus scrofa	MK625639.1	0	0	0	0	0	0	0	0	0	0	0	0
Porcine deltacoronavirus	Sus scrofa	MK625640.1	0	0	0	0	0	0	0	0	0	0	0	0
Porcine deltacoronavirus	Sus scrofa	MK625641.1	3	6	1	0	0	2	2	0	3	3	6	1
Porcine deltacoronavirus	Sus scrofa	MK993519.1	7	6	4	15	6	60	13	7	6	9	31	4
Porcine deltacoronavirus	Sus scrofa	MN025260.1	1	6	2	3	3	47	9	3	4	3	12	2
Porcine deltacoronavirus	Sus scrofa	MN249445.1	1	4	0	1	0	18	7	2	2	2	9	0
Porcine deltacoronavirus	Sus scrofa	MN781985.1	4	1	5	4	4	4	2	0	1	5	9	5
Porcine deltacoronavirus	Sus scrofa	MN942260.1	1	10	3	2	0	11	3	1	2	0	10	1
Porcine deltacoronavirus	Sus scrofa	MT227371.1	2	6	0	3	0	40	16	1	1	7	27	2
Porcine deltacoronavirus	Sus scrofa	MT260149.1	0	0	0	0	0	0	0	0	0	0	0	0
Porcine deltacoronavirus	Sus scrofa	MT260150.1	0	0	0	0	0	0	0	0	0	0	0	0
Porcine deltacoronavirus	Sus scrofa	MT263013.1	3	10	4	5	3	57	12	0	1	6	35	5
Porcine deltacoronavirus	Sus scrofa	MT663769.1	1	9	3	1	1	37	12	3	2	4	18	0
Porcine deltacoronavirus	Sus scrofa	MW196362.1	0	3	0	0	0	1	0	0	0	1	0	0
Porcine deltacoronavirus	Sus scrofa	MW854634.1	1	16	1	1	2	30	10	0	3	1	23	1
Porcine deltacoronavirus	Sus scrofa	MZ291567.1	1	0	0	0	0	1	0	0	2	0	0	0
Porcine deltacoronavirus	Sus scrofa	MZ802955.1	0	0	2	1	0	2	1	2	0	0	2	2
